# Unbiased *in vivo* exploration of nuclear bodies-enhanced sumoylation reveals that PML orchestrates embryonic stem cell fate

**DOI:** 10.1101/2021.06.29.450368

**Authors:** Sarah Tessier, Omar Ferhi, Marie-Claude Geoffroy, Roman Gonzalez-Prieto, Antoine Canat, Samuel Quentin, Marika Pla, Michiko Niwa-Kawakita, Pierre Bercier, Domitille Rérolle, Pierre Therizols, Emmanuelle Fabre, Alfred C.O. Vertegaal, Hugues de Thé, Valérie Lallemand-Breitenbach

## Abstract

Membrane-less organelles are condensates formed by phase separation whose functions often remain enigmatic. Upon oxidative stress, PML scaffolds Nuclear Bodies (NBs) to regulate senescence or metabolic adaptation, but their role in pluripotency remains elusive. Here we establish that PML is required for basal SUMO2/3 conjugation in mESCs and oxidative stress-driven sumoylation in mESCs or *in vivo*. PML NBs create an oxidation-protective environment for UBC9-driven SUMO2/3 conjugation of PML partners, often followed by their poly-ubiquitination and degradation. Differential *in vivo* proteomics identified several members of the KAP1 complex as PML NB-dependent SUMO2-targets. The latter drives functional activation of this key epigenetic repressor. Accordingly, *Pml^−/−^* mESCs re-express transposable elements and display features of totipotent-like cells, a process further enforced by PML-controlled SUMO2-conjugation of DPPA2. Finally, PML is required for adaptive stress responses in mESCs. Collectively, PML orchestrates mESC fate through SUMO2-conjugation of key transcriptional or epigenetic regulators, raising new mechanistic hypotheses about PML roles in normal or cancer stem cells.
