## Supplementary Table2 for "Unbiased *in vivo* exploration of nuclear bodies-enhanced sumoylation reveals that PML orchestrates embryonic stem cell fate"

### Sheet: 1h
Cohort 1 - 38 SUMO2 targets modulated by 1h-arsenic in His10-SUMO2 APL
Fasta Header	Protein name	Gene name	-Log p-value	Difference 1h As His10-S2 versus Unt His10-S2 (log2)
sp|PML-RARA|PMLRARA OS=Mus musculus GN=Pml-rara PE=1 SV=2		Pml-Rara	2.01307	2.10471
sp|Q9CU65|ZMYM2_MOUSE Zinc finger MYM-type protein 2 OS=Mus musculus GN=Zmym2 PE=1 SV=3	Zinc finger MYM-type protein 2	Zmym2	2.80357	2.10241
tr|A0A0N5E9G7|A0A0N5E9G7_MOUSE Replication factor C subunit 1 OS=Mus musculus GN=Rfc1 PE=1 SV=1;tr|G3X8Z6|G3X8Z6_MOUSE Replication factor C 1, isoform CRA_c OS=Mus musculus GN=Rfc1 PE=1 SV=1;tr|Q5U4B1|Q5U4B1_MOUSE Replication factor C subunit 1 OS=Mus musc	Replication factor C subunit 1	Rfc1	2.80688	1.85248
sp|P97822-2|AN32E_MOUSE Isoform 2 of Acidic leucine-rich nuclear phosphoprotein 32 family member E OS=Mus musculus GN=Anp32e;sp|P97822|AN32E_MOUSE Acidic leucine-rich nuclear phosphoprotein 32 family member E OS=Mus musculus GN=Anp32e PE=1 SV=2;tr|E9Q5H2|E	Acidic leucine-rich nuclear phosphoprotein 32 family member E	Anp32e	1.48239	1.69371
sp|Q9QWF0|CAF1A_MOUSE Chromatin assembly factor 1 subunit A OS=Mus musculus GN=Chaf1a PE=1 SV=1	Chromatin assembly factor 1 subunit A	Chaf1a	2.23181	1.63927
sp|Q8C0I4|EPC2_MOUSE Enhancer of polycomb homolog 2 OS=Mus musculus GN=Epc2 PE=2 SV=2;tr|A2AQV0|A2AQV0_MOUSE Enhancer of polycomb homolog 2 (Fragment) OS=Mus musculus GN=Epc2 PE=1 SV=1	Enhancer of polycomb homolog 2	Epc2	1.8042	1.15322
sp|Q6PDM1-4|MSL1_MOUSE Isoform 4 of Male-specific lethal 1 homolog OS=Mus musculus GN=Msl1;sp|Q6PDM1-2|MSL1_MOUSE Isoform 2 of Male-specific lethal 1 homolog OS=Mus musculus GN=Msl1;sp|Q6PDM1|MSL1_MOUSE Male-specific lethal 1 homolog OS=Mus musculus GN=Msl	Male-specific lethal 1 homolog	Msl1	2.68109	1.0825
sp|Q9D2L9|F111A_MOUSE Protein FAM111A OS=Mus musculus GN=Fam111a PE=2 SV=1;tr|D3YYD2|D3YYD2_MOUSE Protein FAM111A OS=Mus musculus GN=Fam111a PE=1 SV=1	Protein FAM111A	Fam111a	1.93346	0.981077
sp|Q9R0P5|DEST_MOUSE Destrin OS=Mus musculus GN=Dstn PE=1 SV=3	Destrin	Dstn	1.46779	0.941793
sp|Q9JI44|DMAP1_MOUSE DNA methyltransferase 1-associated protein 1 OS=Mus musculus GN=Dmap1 PE=1 SV=1;sp|Q9JI44-2|DMAP1_MOUSE Isoform 2 of DNA methyltransferase 1-associated protein 1 OS=Mus musculus GN=Dmap1	DNA methyltransferase 1-associated protein 1	Dmap1	1.46149	0.922836
sp|Q8BVE8-2|NSD2_MOUSE Isoform 2 of Histone-lysine N-methyltransferase NSD2 OS=Mus musculus GN=Nsd2;sp|Q8BVE8|NSD2_MOUSE Histone-lysine N-methyltransferase NSD2 OS=Mus musculus GN=Nsd2 PE=1 SV=2;sp|Q8BVE8-3|NSD2_MOUSE Isoform 3 of Histone-lysine N-methyltr	Histone-lysine N-methyltransferase NSD2	Whsc1	1.88543	0.832725
tr|E9PUR6|E9PUR6_MOUSE Glucocorticoid receptor OS=Mus musculus GN=Nr3c1 PE=1 SV=1;tr|E9PYV1|E9PYV1_MOUSE Glucocorticoid receptor OS=Mus musculus GN=Nr3c1 PE=1 SV=1;sp|P06537-5|GCR_MOUSE Isoform 3 of Glucocorticoid receptor OS=Mus musculus GN=Nr3c1;sp|P0653	Glucocorticoid receptor	Nr3c1	1.60216	0.72525
sp|Q69ZF8|MSL2_MOUSE E3 ubiquitin-protein ligase MSL2 OS=Mus musculus GN=Msl2 PE=2 SV=2	E3 ubiquitin-protein ligase MSL2	Msl2	1.7235	0.65366
tr|E9Q2B2|E9Q2B2_MOUSE Nuclear receptor corepressor 1 OS=Mus musculus GN=Ncor1 PE=1 SV=1;tr|Q5RIM6|Q5RIM6_MOUSE Nuclear receptor co-repressor 1, isoform CRA_a OS=Mus musculus GN=Ncor1 PE=1 SV=1;sp|Q60974-2|NCOR1_MOUSE Isoform 2 of Nuclear receptor corepres	Nuclear receptor corepressor 1	Ncor1	1.47782	0.49976
sp|Q3U288-3|ZN710_MOUSE Isoform 3 of Zinc finger protein 710 OS=Mus musculus GN=Znf710;sp|Q3U288-2|ZN710_MOUSE Isoform 2 of Zinc finger protein 710 OS=Mus musculus GN=Znf710;sp|Q3U288|ZN710_MOUSE Zinc finger protein 710 OS=Mus musculus GN=Znf710 PE=2 SV=1	Zinc finger protein 710	Znf710	1.9696	0.487448
tr|Q6P7T9|Q6P7T9_MOUSE Nuclear factor of activated T-cells c1 isoform IA-IXS OS=Mus musculus GN=Nfatc1 PE=1 SV=1;tr|B5B2N7|B5B2N7_MOUSE Nuclear factor of activated T-cells c1 isoform IB-IXL OS=Mus musculus GN=Nfatc1 PE=1 SV=1;tr|B5B2N2|B5B2N2_MOUSE Nuclear	Nuclear factor of activated T-cells, cytoplasmic 1	Nfatc1	1.92964	0.434817
sp|Q7TSZ8|NACC1_MOUSE Nucleus accumbens-associated protein 1 OS=Mus musculus GN=Nacc1 PE=1 SV=1	Nucleus accumbens-associated protein 1	Nacc1	2.41643	0.393331
sp|P63166|SUMO1_MOUSE Small ubiquitin-related modifier 1 OS=Mus musculus GN=Sumo1 PE=1 SV=1;tr|A0A087WRQ4|A0A087WRQ4_MOUSE Small ubiquitin-related modifier 1 OS=Mus musculus GN=Sumo1 PE=1 SV=1	Small ubiquitin-related modifier 1	Sumo1	1.92089	0.351039
sp|Q62318|TIF1B_MOUSE Transcription intermediary factor 1-beta OS=Mus musculus GN=Trim28 PE=1 SV=3;sp|Q62318-2|TIF1B_MOUSE Isoform 2 of Transcription intermediary factor 1-beta OS=Mus musculus GN=Trim28	Transcription intermediary factor 1-beta	Trim28	1.4283	0.316914
sp|Q6PIJ4|NFRKB_MOUSE Nuclear factor related to kappa-B-binding protein OS=Mus musculus GN=Nfrkb PE=1 SV=1	Nuclear factor related to kappa-B-binding protein	Nfrkb	1.52807	-0.260648
sp|P63280|UBC9_MOUSE SUMO-conjugating enzyme UBC9 OS=Mus musculus GN=Ube2i PE=1 SV=1;tr|G3UYP0|G3UYP0_MOUSE SUMO-conjugating enzyme (Fragment) OS=Mus musculus GN=Ube2i PE=1 SV=1;tr|Q8CFZ0|Q8CFZ0_MOUSE SUMO-conjugating enzyme UBC9 OS=Mus musculus GN=Ube2i P	SUMO-conjugating enzyme UBC9	Ube2i	1.83073	-0.471994
sp|Q8VDM6-2|HNRL1_MOUSE Isoform 2 of Heterogeneous nuclear ribonucleoprotein U-like protein 1 OS=Mus musculus GN=Hnrnpul1;sp|Q8VDM6|HNRL1_MOUSE Heterogeneous nuclear ribonucleoprotein U-like protein 1 OS=Mus musculus GN=Hnrnpul1 PE=1 SV=1	Heterogeneous nuclear ribonucleoprotein U-like protein 1	Hnrnpul1	1.57605	-0.502116
tr|E9Q6A7|E9Q6A7_MOUSE Protein Bptf OS=Mus musculus GN=Bptf PE=1 SV=1;tr|A2A655|A2A655_MOUSE Protein Bptf OS=Mus musculus GN=Bptf PE=1 SV=1;tr|A2A654|A2A654_MOUSE Protein Bptf OS=Mus musculus GN=Bptf PE=1 SV=1		Bptf	2.00481	-0.532308
sp|A2CG63-2|ARI4B_MOUSE Isoform 2 of AT-rich interactive domain-containing protein 4B OS=Mus musculus GN=Arid4b;sp|A2CG63|ARI4B_MOUSE AT-rich interactive domain-containing protein 4B OS=Mus musculus GN=Arid4b PE=1 SV=1;tr|Z4YL44|Z4YL44_MOUSE AT-rich intera	AT-rich interactive domain-containing protein 4B	Arid4b	1.29688	-0.571388
sp|Q9Z204-2|HNRPC_MOUSE Isoform C1 of Heterogeneous nuclear ribonucleoproteins C1/C2 OS=Mus musculus GN=Hnrnpc;sp|Q9Z204|HNRPC_MOUSE Heterogeneous nuclear ribonucleoproteins C1/C2 OS=Mus musculus GN=Hnrnpc PE=1 SV=1;sp|Q9Z204-4|HNRPC_MOUSE Isoform 4 of Het	Heterogeneous nuclear ribonucleoproteins C1/C2	Hnrnpc	1.36607	-0.575095
sp|Q61624|ZN148_MOUSE Zinc finger protein 148 OS=Mus musculus GN=Znf148 PE=1 SV=2	Zinc finger protein 148	Znf148	2.77728	-0.586688
sp|Q8K019-2|BCLF1_MOUSE Isoform 2 of Bcl-2-associated transcription factor 1 OS=Mus musculus GN=Bclaf1;sp|Q8K019|BCLF1_MOUSE Bcl-2-associated transcription factor 1 OS=Mus musculus GN=Bclaf1 PE=1 SV=2	Bcl-2-associated transcription factor 1	Bclaf1	1.30908	-0.658653
sp|P27048|RSMB_MOUSE Small nuclear ribonucleoprotein-associated protein B OS=Mus musculus GN=Snrpb PE=1 SV=1;sp|P63163|RSMN_MOUSE Small nuclear ribonucleoprotein-associated protein N OS=Mus musculus GN=Snrpn PE=1 SV=1;tr|A0A0G2JGN4|A0A0G2JGN4_MOUSE Small n	Small nuclear ribonucleoprotein-associated protein B;Small nuclear ribonucleoprotein-associated protein N	Snrpb;Snrpn	1.64929	-0.66375
tr|S4R1M2|S4R1M2_MOUSE Scaffold attachment factor B1 OS=Mus musculus GN=Safb PE=1 SV=1;sp|D3YXK2|SAFB1_MOUSE Scaffold attachment factor B1 OS=Mus musculus GN=Safb PE=1 SV=2	Scaffold attachment factor B1	Safb	1.51571	-0.667994
tr|Q3UJB0|Q3UJB0_MOUSE Protein Sf3b2 OS=Mus musculus GN=Sf3b2 PE=1 SV=1		Sf3b2	2.06743	-0.693804
sp|B2RY56|RBM25_MOUSE RNA-binding protein 25 OS=Mus musculus GN=Rbm25 PE=1 SV=2;tr|S4R2B0|S4R2B0_MOUSE RNA-binding protein 25 (Fragment) OS=Mus musculus GN=Rbm25 PE=1 SV=1	RNA-binding protein 25	Rbm25	1.34114	-0.72261
sp|Q8BJ05|ZC3HE_MOUSE Zinc finger CCCH domain-containing protein 14 OS=Mus musculus GN=Zc3h14 PE=1 SV=1;sp|Q8BJ05-2|ZC3HE_MOUSE Isoform 2 of Zinc finger CCCH domain-containing protein 14 OS=Mus musculus GN=Zc3h14;sp|Q8BJ05-3|ZC3HE_MOUSE Isoform 3 of Zinc f	Zinc finger CCCH domain-containing protein 14	Zc3h14	1.29573	-0.76775
sp|Q3UEB3-3|PUF60_MOUSE Isoform 3 of Poly(U)-binding-splicing factor PUF60 OS=Mus musculus GN=Puf60;sp|Q3UEB3-2|PUF60_MOUSE Isoform 2 of Poly(U)-binding-splicing factor PUF60 OS=Mus musculus GN=Puf60;sp|Q3UEB3|PUF60_MOUSE Poly(U)-binding-splicing factor PU	Poly(U)-binding-splicing factor PUF60	Puf60	1.76971	-0.910712
tr|D3YZC8|D3YZC8_MOUSE Bromodomain-containing protein 8 OS=Mus musculus GN=Brd8 PE=1 SV=1;sp|Q8R3B7-2|BRD8_MOUSE Isoform 2 of Bromodomain-containing protein 8 OS=Mus musculus GN=Brd8;sp|Q8R3B7|BRD8_MOUSE Bromodomain-containing protein 8 OS=Mus musculus GN=	Bromodomain-containing protein 8	Brd8	1.48727	-1.12093
tr|F8WIP8|F8WIP8_MOUSE Osteopontin OS=Mus musculus GN=Spp1 PE=1 SV=1;sp|P10923|OSTP_MOUSE Osteopontin OS=Mus musculus GN=Spp1 PE=1 SV=1	Osteopontin	Spp1	1.30301	-1.53888
tr|Q3TUQ5|Q3TUQ5_MOUSE Pinin OS=Mus musculus GN=Pnn PE=1 SV=1;sp|O35691|PININ_MOUSE Pinin OS=Mus musculus GN=Pnn PE=1 SV=4	Pinin	Pnn	2.06202	-1.7396
tr|A0A1L1STF9|A0A1L1STF9_MOUSE SAFB-like transcription modulator OS=Mus musculus GN=Sltm PE=4 SV=1;sp|Q8CH25-2|SLTM_MOUSE Isoform 2 of SAFB-like transcription modulator OS=Mus musculus GN=Sltm;sp|Q8CH25|SLTM_MOUSE SAFB-like transcription modulator OS=Mus m	SAFB-like transcription modulator	Sltm	2.55898	-1.83029
sp|O35368|IFI3_MOUSE Interferon-activable protein 203 OS=Mus musculus GN=Ifi203 PE=1 SV=1;sp|O35368-3|IFI3_MOUSE Isoform 3 of Interferon-activable protein 203 OS=Mus musculus GN=Ifi203	Interferon-activable protein 203	Ifi203	1.69722	-1.92539
Sumoylation level
De novo
Increase
Decrease
Table S2. Source data Figure 2B, indicating the specific His10-SUMO2 targets up or down symoylated after arsenic injection (3 time points, see the correponding excel sheets), within each cohorts. Sumoylation level upon arsenic i.p., red, increased; black "de novo"; green, decreased.

### Sheet: 3h
Cohort 2 - 22 SUMO2 targets modulated by 3h-arsenic
Fasta Header	Protein name	Gene name	-Log p-value	Difference 3h As His10-S2 versus Unt His10-S2 in log2
tr|A0A0N4SV32|A0A0N4SV32_MOUSE Plasminogen activator inhibitor 1 RNA-binding protein OS=Mus musculus GN=Serbp1 PE=1 SV=1;tr|Q3UMP4|Q3UMP4_MOUSE Plasminogen activator inhibitor 1 RNA-binding protein OS=Mus musculus GN=Serbp1 PE=1 SV=1;sp|Q9CY58-3|PAIRB_MOUS	Plasminogen activator inhibitor 1 RNA-binding protein	Serbp1	1.47979	1.28513
tr|G3XA08|G3XA08_MOUSE MCG67939, isoform CRA_b OS=Mus musculus GN=Zfp26 PE=1 SV=1;sp|P10076|ZFP26_MOUSE Zinc finger protein 26 OS=Mus musculus GN=Zfp26 PE=2 SV=2	Zinc finger protein 26	Zfp26	1.30657	1.04589
sp|Q9Z1F9|SAE2_MOUSE SUMO-activating enzyme subunit 2 OS=Mus musculus GN=Uba2 PE=1 SV=1	SUMO-activating enzyme subunit 2	Uba2	2.14288	0.995538
tr|F7BFU5|F7BFU5_MOUSE Protein Gm17655 OS=Mus musculus GN=Gm17655 PE=4 SV=1		Gm17655	1.35066	0.942731
tr|Q8C405|Q8C405_MOUSE Nuclear autoantigen Sp-100 OS=Mus musculus GN=Sp100 PE=1 SV=1;tr|E9QA05|E9QA05_MOUSE Nuclear autoantigen Sp-100 OS=Mus musculus GN=Sp100 PE=1 SV=1;sp|O35892-2|SP100_MOUSE Isoform 2 of Nuclear autoantigen Sp-100 OS=Mus musculus GN=Sp1	Nuclear autoantigen Sp-100	Sp100	2.7313	0.65299
tr|Q3UCH0|Q3UCH0_MOUSE 60S ribosomal protein L6 OS=Mus musculus GN=Rpl6 PE=1 SV=1;sp|P47911|RL6_MOUSE 60S ribosomal protein L6 OS=Mus musculus GN=Rpl6 PE=1 SV=3;tr|E9PUX4|E9PUX4_MOUSE 60S ribosomal protein L6 OS=Mus musculus GN=Rpl6l PE=3 SV=1	60S ribosomal protein L6	Rpl6;Gm5428	1.77792	0.639966
tr|G3UZ60|G3UZ60_MOUSE Small ubiquitin-related modifier 3 OS=Mus musculus GN=Sumo3 PE=1 SV=1;tr|G3UWI9|G3UWI9_MOUSE SMT3 suppressor of mif two 3 homolog 3 (Yeast), isoform CRA_c OS=Mus musculus GN=Sumo3 PE=1 SV=1;tr|G3UWX9|G3UWX9_MOUSE SMT3 suppressor of m	Small ubiquitin-related modifier 3;Small ubiquitin-related modifier	Sumo3	3.75128	0.631446
sp|Q9JI44|DMAP1_MOUSE DNA methyltransferase 1-associated protein 1 OS=Mus musculus GN=Dmap1 PE=1 SV=1	DNA methyltransferase 1-associated protein 1	Dmap1	1.53435	0.622381
tr|Q3UT17|Q3UT17_MOUSE Protein 5730507C01Rik OS=Mus musculus GN=5730507C01Rik PE=1 SV=1;tr|J3QPX0|J3QPX0_MOUSE Protein 5730507C01Rik OS=Mus musculus GN=5730507C01Rik PE=1 SV=1		5730507C01Rik	1.34729	0.551805
sp|O08750|NFIL3_MOUSE Nuclear factor interleukin-3-regulated protein OS=Mus musculus GN=Nfil3 PE=1 SV=1	Nuclear factor interleukin-3-regulated protein	Nfil3	1.42627	0.533735
sp|P56581-2|TDG_MOUSE Isoform 2 of G/T mismatch-specific thymine DNA glycosylase OS=Mus musculus GN=Tdg;sp|P56581|TDG_MOUSE G/T mismatch-specific thymine DNA glycosylase OS=Mus musculus GN=Tdg PE=1 SV=2;tr|H3BL22|H3BL22_MOUSE G/T mismatch-specific thymine	G/T mismatch-specific thymine DNA glycosylase	Tdg	1.88012	0.469138
tr|Q3V142|Q3V142_MOUSE Zinc finger protein 271 OS=Mus musculus GN=Zfp35 PE=1 SV=1;sp|P15620|ZN271_MOUSE Zinc finger protein 271 OS=Mus musculus GN=Znf271 PE=2 SV=1	Zinc finger protein 271	Zfp35;Znf271	1.48106	0.453264
sp|P62983|RS27A_MOUSE Ubiquitin-40S ribosomal protein S27a OS=Mus musculus GN=Rps27a PE=1 SV=2;tr|A0A0A6YW67|A0A0A6YW67_MOUSE MCG23377, isoform CRA_b OS=Mus musculus GN=Gm8797 PE=4 SV=1;tr|E9Q9J0|E9Q9J0_MOUSE Ubiquitin-60S ribosomal protein L40 (Fragment)	Ubiquitin-40S ribosomal protein S27a;Ubiquitin;40S ribosomal protein S27a;Ubiquitin-60S ribosomal protein L40;Ubiquitin;60S ribosomal protein L40;Polyubiquitin-B;Ubiquitin;Polyubiquitin-C;Ubiquitin;Ubiquitin-related 1;Ubiquitin-related 2	Rps27a;Gm8797;Uba52;Ubc;Ubb;Kxd1;Gm7808	1.80735	0.396115
sp|Q3U1T3|BRM1L_MOUSE Breast cancer metastasis-suppressor 1-like protein OS=Mus musculus GN=Brms1l PE=2 SV=1;sp|Q3U1T3-2|BRM1L_MOUSE Isoform 2 of Breast cancer metastasis-suppressor 1-like protein OS=Mus musculus GN=Brms1l	Breast cancer metastasis-suppressor 1-like protein	Brms1l	2.11646	-0.459983
tr|E9Q6T9|E9Q6T9_MOUSE BTB/POZ domain-containing protein KCTD1 OS=Mus musculus GN=Kctd1 PE=1 SV=1;sp|Q5M956|KCTD1_MOUSE BTB/POZ domain-containing protein KCTD1 OS=Mus musculus GN=Kctd1 PE=1 SV=1;sp|Q5M956-2|KCTD1_MOUSE Isoform 2 of BTB/POZ domain-containin	BTB/POZ domain-containing protein KCTD1	Kctd1	1.83416	-0.582768
tr|A0A0R4IZW9|A0A0R4IZW9_MOUSE Stromal cell-derived factor 2 OS=Mus musculus GN=Sdf2 PE=1 SV=1;sp|Q9DCT5|SDF2_MOUSE Stromal cell-derived factor 2 OS=Mus musculus GN=Sdf2 PE=1 SV=1	Stromal cell-derived factor 2	Sdf2	1.55168	-0.64183
sp|P43274|H14_MOUSE Histone H1.4 OS=Mus musculus GN=Hist1h1e PE=1 SV=2	Histone H1.4	Hist1h1e	1.52236	-0.682854
sp|Q8CH18-3|CCAR1_MOUSE Isoform 3 of Cell division cycle and apoptosis regulator protein 1 OS=Mus musculus GN=Ccar1;sp|Q8CH18|CCAR1_MOUSE Cell division cycle and apoptosis regulator protein 1 OS=Mus musculus GN=Ccar1 PE=1 SV=1	Cell division cycle and apoptosis regulator protein 1	Ccar1	1.39075	-0.832968
tr|Q9CPX4|Q9CPX4_MOUSE Ferritin OS=Mus musculus GN=Ftl1 PE=1 SV=1;sp|P29391|FRIL1_MOUSE Ferritin light chain 1 OS=Mus musculus GN=Ftl1 PE=1 SV=2;sp|P49945|FRIL2_MOUSE Ferritin light chain 2 OS=Mus musculus GN=Ftl2 PE=3 SV=2	Ferritin;Ferritin light chain 1;Ferritin light chain 2	Ftl1;Ftl2	1.30217	-1.14064
sp|F7BJB9|MORC3_MOUSE MORC family CW-type zinc finger protein 3 OS=Mus musculus GN=Morc3 PE=1 SV=1;tr|A0A0J9YU83|A0A0J9YU83_MOUSE MORC family CW-type zinc finger protein 3 OS=Mus musculus GN=Morc3 PE=1 SV=1		Morc3	2.81266	-1.19763
tr|Q3TFP0|Q3TFP0_MOUSE Serine/arginine-rich-splicing factor 10 OS=Mus musculus GN=Srsf10 PE=1 SV=1;sp|Q9R0U0-3|SRS10_MOUSE Isoform 3 of Serine/arginine-rich splicing factor 10 OS=Mus musculus GN=Srsf10;sp|Q9R0U0-2|SRS10_MOUSE Isoform 2 of Serine/arginine-r	Serine/arginine-rich splicing factor 10	Srsf10	1.45652	-1.39697
tr|E9QK22|E9QK22_MOUSE Zinc finger protein 42 OS=Mus musculus GN=Zfp42 PE=1 SV=1;sp|P22227|ZFP42_MOUSE Zinc finger protein 42 OS=Mus musculus GN=Zfp42 PE=1 SV=1	Zinc finger protein 42	Zfp42	2.22077	-2.43975
Sumoylation level
De novo
Increase
Decrease

### Sheet: 6h
Cohort 3 -35 SUMO2 targets modulated by 6h-arsenic
Fasta Header	Protein name	Gene name	-Log p-value	Difference 6h As His10-S2 versus Unt His10-S2 in log2
sp|Q3TUF7-2|YETS2_MOUSE Isoform 2 of YEATS domain-containing protein 2 OS=Mus musculus GN=Yeats2;sp|Q3TUF7-3|YETS2_MOUSE Isoform 3 of YEATS domain-containing protein 2 OS=Mus musculus GN=Yeats2;sp|Q3TUF7|YETS2_MOUSE YEATS domain-containing protein 2 OS=Mus	YEATS domain-containing protein 2	Yeats2	1.77539	2.81446
tr|G3UWZ0|G3UWZ0_MOUSE Bromodomain adjacent to zinc finger domain protein 1A OS=Mus musculus GN=Baz1a PE=1 SV=1;sp|O88379|BAZ1A_MOUSE Bromodomain adjacent to zinc finger domain protein 1A OS=Mus musculus GN=Baz1a PE=1 SV=3	Bromodomain adjacent to zinc finger domain protein 1A	Baz1a	2.50563	2.77883
tr|Q921K2|Q921K2_MOUSE Poly [ADP-ribose] polymerase OS=Mus musculus GN=Parp1 PE=1 SV=1;sp|P11103|PARP1_MOUSE Poly [ADP-ribose] polymerase 1 OS=Mus musculus GN=Parp1 PE=1 SV=3	Poly [ADP-ribose] polymerase 1	Parp1	1.99214	2.42233
sp|P60122|RUVB1_MOUSE RuvB-like 1 OS=Mus musculus GN=Ruvbl1 PE=1 SV=1	RuvB-like 1	Ruvbl1	2.16621	2.10882
sp|P99027|RLA2_MOUSE 60S acidic ribosomal protein P2 OS=Mus musculus GN=Rplp2 PE=1 SV=3	60S acidic ribosomal protein P2	Rplp2	2.06538	1.60601
sp|Q3UPL0|SC31A_MOUSE Protein transport protein Sec31A OS=Mus musculus GN=Sec31a PE=1 SV=2;tr|S4R2A9|S4R2A9_MOUSE Protein transport protein Sec31A (Fragment) OS=Mus musculus GN=Sec31a PE=1 SV=1;sp|Q3UPL0-2|SC31A_MOUSE Isoform 2 of Protein transport protein	Protein transport protein Sec31A	Sec31a	2.00486	1.17986
tr|Q5UE59|Q5UE59_MOUSE Kinesin light chain 1 OS=Mus musculus GN=Klc1 PE=1 SV=1;tr|E9Q7C9|E9Q7C9_MOUSE Kinesin light chain 1 OS=Mus musculus GN=Klc1 PE=1 SV=1;tr|Q7TNF4|Q7TNF4_MOUSE Kinesin light chain 1 OS=Mus musculus GN=Klc1 PE=1 SV=1;tr|Q8CD76|Q8CD76_MO	Kinesin light chain 1	Klc1	3.08053	1.14673
sp|P58283|RN216_MOUSE E3 ubiquitin-protein ligase RNF216 OS=Mus musculus GN=Rnf216 PE=1 SV=3;sp|P58283-2|RN216_MOUSE Isoform 2 of E3 ubiquitin-protein ligase RNF216 OS=Mus musculus GN=Rnf216;sp|P58283-3|RN216_MOUSE Isoform 3 of E3 ubiquitin-protein ligase	E3 ubiquitin-protein ligase RNF216	Rnf216	1.63308	1.10162
sp|O08750|NFIL3_MOUSE Nuclear factor interleukin-3-regulated protein OS=Mus musculus GN=Nfil3 PE=1 SV=1	Nuclear factor interleukin-3-regulated protein	Nfil3	1.78035	1.06568
sp|P47955|RLA1_MOUSE 60S acidic ribosomal protein P1 OS=Mus musculus GN=Rplp1 PE=1 SV=1	60S acidic ribosomal protein P1	Rplp1	2.04368	1.01306
tr|Q3UER8|Q3UER8_MOUSE Fibrinogen gamma chain OS=Mus musculus GN=Fgg PE=1 SV=1;sp|Q8VCM7|FIBG_MOUSE Fibrinogen gamma chain OS=Mus musculus GN=Fgg PE=1 SV=1	Fibrinogen gamma chain	Fgg	1.32611	0.955697
tr|Q8C405|Q8C405_MOUSE Nuclear autoantigen Sp-100 OS=Mus musculus GN=Sp100 PE=1 SV=1;tr|E9QA05|E9QA05_MOUSE Nuclear autoantigen Sp-100 OS=Mus musculus GN=Sp100 PE=1 SV=1;sp|O35892-2|SP100_MOUSE Isoform 2 of Nuclear autoantigen Sp-100 OS=Mus musculus GN=Sp1	Nuclear autoantigen Sp-100	Sp100	2.94279	0.955614
sp|O88907|PIAS1_MOUSE E3 SUMO-protein ligase PIAS1 OS=Mus musculus GN=Pias1 PE=1 SV=2;tr|Q3U556|Q3U556_MOUSE E3 SUMO-protein ligase PIAS1 OS=Mus musculus GN=Pias1 PE=2 SV=1	E3 SUMO-protein ligase PIAS1	Pias1	1.74351	0.935542
tr|A0A0N4SV32|A0A0N4SV32_MOUSE Plasminogen activator inhibitor 1 RNA-binding protein OS=Mus musculus GN=Serbp1 PE=1 SV=1;tr|Q3UMP4|Q3UMP4_MOUSE Plasminogen activator inhibitor 1 RNA-binding protein OS=Mus musculus GN=Serbp1 PE=1 SV=1;sp|Q9CY58-3|PAIRB_MOUS	Plasminogen activator inhibitor 1 RNA-binding protein	Serbp1	2.39168	0.839328
sp|Q80U93|NU214_MOUSE Nuclear pore complex protein Nup214 OS=Mus musculus GN=Nup214 PE=1 SV=2	Nuclear pore complex protein Nup214	Nup214	1.57592	0.787292
tr|A2AFK7|A2AFK7_MOUSE Eukaryotic initiation factor 4A-III (Fragment) OS=Mus musculus GN=Eif4a3 PE=1 SV=1;sp|Q91VC3|IF4A3_MOUSE Eukaryotic initiation factor 4A-III OS=Mus musculus GN=Eif4a3 PE=1 SV=3;tr|A0A0N4SVP8|A0A0N4SVP8_MOUSE Protein Gm5580 OS=Mus mus	Eukaryotic initiation factor 4A-III;Eukaryotic initiation factor 4A-III, N-terminally processed	Eif4a3	1.35264	0.711273
sp|P23906|IRF2_MOUSE Interferon regulatory factor 2 OS=Mus musculus GN=Irf2 PE=1 SV=1;tr|A0A140LJA4|A0A140LJA4_MOUSE Interferon regulatory factor 2 (Fragment) OS=Mus musculus GN=Irf2 PE=1 SV=1;tr|A0A140LIX2|A0A140LIX2_MOUSE Interferon regulatory factor 2 (	Interferon regulatory factor 2	Irf2	1.48897	0.668812
sp|Q3UEB3-3|PUF60_MOUSE Isoform 3 of Poly(U)-binding-splicing factor PUF60 OS=Mus musculus GN=Puf60;sp|Q3UEB3-2|PUF60_MOUSE Isoform 2 of Poly(U)-binding-splicing factor PUF60 OS=Mus musculus GN=Puf60;sp|Q3UEB3|PUF60_MOUSE Poly(U)-binding-splicing factor PU	Poly(U)-binding-splicing factor PUF60	Puf60	2.24032	0.628311
sp|E9PV24-2|FIBA_MOUSE Isoform 2 of Fibrinogen alpha chain OS=Mus musculus GN=Fga;sp|E9PV24|FIBA_MOUSE Fibrinogen alpha chain OS=Mus musculus GN=Fga PE=1 SV=1	Fibrinogen alpha chain;Fibrinopeptide A;Fibrinogen alpha chain	Fga	1.71478	0.616314
sp|P56581-2|TDG_MOUSE Isoform 2 of G/T mismatch-specific thymine DNA glycosylase OS=Mus musculus GN=Tdg;sp|P56581|TDG_MOUSE G/T mismatch-specific thymine DNA glycosylase OS=Mus musculus GN=Tdg PE=1 SV=2;tr|H3BL22|H3BL22_MOUSE G/T mismatch-specific thymine	G/T mismatch-specific thymine DNA glycosylase	Tdg	2.00727	0.533098
sp|Q64511|TOP2B_MOUSE DNA topoisomerase 2-beta OS=Mus musculus GN=Top2b PE=1 SV=2	DNA topoisomerase 2-beta	Top2b	1.44181	0.48734
sp|P46061|RAGP1_MOUSE Ran GTPase-activating protein 1 OS=Mus musculus GN=Rangap1 PE=1 SV=2	Ran GTPase-activating protein 1	Rangap1	1.62205	0.425699
tr|F6RJ39|F6RJ39_MOUSE Apoptotic chromatin condensation inducer in the nucleus (Fragment) OS=Mus musculus GN=Acin1 PE=1 SV=1;sp|Q9JIX8-4|ACINU_MOUSE Isoform 4 of Apoptotic chromatin condensation inducer in the nucleus OS=Mus musculus GN=Acin1;sp|Q9JIX8|ACI	Apoptotic chromatin condensation inducer in the nucleus	Acin1	1.75555	0.395294
sp|Q9R1J0|NSDHL_MOUSE Sterol-4-alpha-carboxylate 3-dehydrogenase, decarboxylating OS=Mus musculus GN=Nsdhl PE=1 SV=1	Sterol-4-alpha-carboxylate 3-dehydrogenase, decarboxylating	Nsdhl	1.5836	0.381184
sp|O54774|AP3D1_MOUSE AP-3 complex subunit delta-1 OS=Mus musculus GN=Ap3d1 PE=1 SV=1	AP-3 complex subunit delta-1	Ap3d1	1.77052	0.179211
sp|Q6DFW4|NOP58_MOUSE Nucleolar protein 58 OS=Mus musculus GN=Nop58 PE=1 SV=1;tr|A0A087WQ46|A0A087WQ46_MOUSE Nucleolar protein 58 (Fragment) OS=Mus musculus GN=Nop58 PE=1 SV=1	Nucleolar protein 58	Nop58	1.58336	-0.606374
tr|A0A087WPA7|A0A087WPA7_MOUSE Transcriptional activator Myb OS=Mus musculus GN=Myb PE=4 SV=1;sp|P06876|MYB_MOUSE Transcriptional activator Myb OS=Mus musculus GN=Myb PE=1 SV=2	Transcriptional activator Myb	Myb	1.49316	-0.681554
sp|Q8BH60-2|GOPC_MOUSE Isoform 2 of Golgi-associated PDZ and coiled-coil motif-containing protein OS=Mus musculus GN=Gopc;tr|K3W4Q9|K3W4Q9_MOUSE Golgi-associated PDZ and coiled-coil motif-containing protein OS=Mus musculus GN=Gopc PE=1 SV=1;sp|Q8BH60|GOPC_	Golgi-associated PDZ and coiled-coil motif-containing protein	Gopc	1.50267	-1.82441
tr|E9QAT4|E9QAT4_MOUSE Protein Sec16a OS=Mus musculus GN=Sec16a PE=1 SV=1;tr|A2AIX1|A2AIX1_MOUSE Protein Sec16a OS=Mus musculus GN=Sec16a PE=1 SV=1		Sec16a	3.00274	-1.88637
sp|P97377-2|CDK2_MOUSE Isoform CDK2-alpha of Cyclin-dependent kinase 2 OS=Mus musculus GN=Cdk2;sp|P97377|CDK2_MOUSE Cyclin-dependent kinase 2 OS=Mus musculus GN=Cdk2 PE=1 SV=2	Cyclin-dependent kinase 2	Cdk2	1.56788	-2.17513
tr|B1ASA3|B1ASA3_MOUSE Polyhomeotic-like 2 (Drosophila) (Fragment) OS=Mus musculus GN=Phc2 PE=1 SV=1;sp|Q9QWH1-2|PHC2_MOUSE Isoform 2 of Polyhomeotic-like protein 2 OS=Mus musculus GN=Phc2;sp|Q9QWH1|PHC2_MOUSE Polyhomeotic-like protein 2 OS=Mus musculus GN	Polyhomeotic-like protein 2	Phc2	2.84658	-2.78107
sp|Q8BMU0|ZNF76_MOUSE Zinc finger protein 76 OS=Mus musculus GN=Znf76 PE=2 SV=1;tr|B2KF19|B2KF19_MOUSE Zinc finger protein 76 (Fragment) OS=Mus musculus GN=Zfp523 PE=4 SV=1;sp|Q8BMU0-2|ZNF76_MOUSE Isoform 2 of Zinc finger protein 76 OS=Mus musculus GN=Znf7	Zinc finger protein 76	Znf76;Zfp523	2.91327	-2.9458
sp|Q9EPL8|IPO7_MOUSE Importin-7 OS=Mus musculus GN=Ipo7 PE=1 SV=2	Importin-7	Ipo7	2.85862	-3.24948
sp|B1AX39|ZCHC7_MOUSE Zinc finger CCHC domain-containing protein 7 OS=Mus musculus GN=Zcchc7 PE=2 SV=1;tr|E9Q193|E9Q193_MOUSE Zinc finger CCHC domain-containing protein 7 (Fragment) OS=Mus musculus GN=Zcchc7 PE=1 SV=1;tr|E0CY20|E0CY20_MOUSE Zinc finger CCH	Zinc finger CCHC domain-containing protein 7	Zcchc7	2.13865	-3.54235
sp|Q99PM3|TF2AA_MOUSE Transcription initiation factor IIA subunit 1 OS=Mus musculus GN=Gtf2a1 PE=2 SV=2;tr|Q149E9|Q149E9_MOUSE General transcription factor II A, 1 OS=Mus musculus GN=Gtf2a1 PE=1 SV=1	Transcription initiation factor IIA subunit 1;Transcription initiation factor IIA alpha chain;Transcription initiation factor IIA beta chain	Gtf2a1	4.16818	-6.91351
Sumoylation level
De novo
Increase
Decrease
